# Transcriptional induction and mechanical propagation of a morphogenetic wave

**DOI:** 10.1101/430512

**Authors:** Anais Bailles, Claudio Collinet, Jean-Marc Philippe, Pierre-François Lenne, Edwin Munro, Thomas Lecuit

## Abstract

Tissue morphogenesis emerges from coordinated cell shape changes driven by actomyosin contractions. Patterns of gene expression regionalize and polarize cell behaviours by controlling actomyosin contractility. Yet how mechanical feedbacks affect tissue morphogenesis is unclear. We report two modes of control over Rho1 and MyosinII activation in the *Drosophila* endoderm. First, Rho1/MyoII are induced in a primordium via localized transcription of the GPCR ligand Fog. Second, a tissue-scale wave of Rho1/MyoII activation and cell invagination progresses anteriorly. The wave does not require sustained gene transcription, and is not governed by regulated Fog delivery. Instead, MyoII inhibition blocked acute Rho1 activation and propagation, revealing a mechanical feedback driven by MyoII. Last, we identify a cycle of 3D cell deformations whereby MyoII activation and invagination in each row of cells drives adhesion to the vitelline membrane, apical spreading, MyoII activation and invagination in the next row. Thus endoderm morphogenesis emerges from local transcriptional initiation and a mechanically driven wave of cell deformation.

---

The understanding of how embryonic forms arise during development requires accounting how controlled mechanical operations emerge from pre-established information and dynamic molecular interactions. The current mechanistic framework explains how genetic and biochemical information controls cellular mechanics^1,2^. Developmental information regionalizes and polarizes cellular behaviours. The early *Drosophila* embryo, where the expression of patterning genes defines cell behaviour, illustrates this. Here the expression of the mesoderm transcription factors Twist and Snail induces apical cell constriction and tissue invagination in a ventral region of the embryo^3^.

A large body of work highlighted how these cellular behaviours arise from spatial and temporal control over actomyosin contractility^1,4^. For instance, activation of non-muscle Myosin II (MyoII) in the medio-apical region of cells drives their apical constriction and tissue invagination^5–8^. The small GTPase Rho1 activates MyoII through the downstream kinase Rok^9–12^ and is itself controlled by different signalling pathways, including G protein coupled receptors (GPCRs)^13,14^. During gastrulation in *Drosophila* the localized transcription and secretion of the GPCR ligand Fog controls Rho1 activation and MyoII-dependent apical constriction^15,16^. Thus developmental patterning controls actomyosin contractility and tissue dynamics through control of Rho signalling. Yet, during morphogenesis, actomyosin networks and Rho GTPases display remarkable dynamics that are not strictly governed by upstream genetic programs. Actomyosin networks are pulsatile in a wide variety of species^5,6,17 7,12,18–20^, they display remarkable flow dynamics^17,18,21,22^ while cortical pulses and waves of RhoA activity emerge at the cortex of large cells^12,23,24^. Furthermore actomyosin networks can sense and respond to the mechanical environment^25–28^ which itself can provide both spatial and temporal information. How genetically encoded information and mechanical control integrate to coordinate actomyosin contractility and tissue level morphogenesis is still largely unexplored. We address this in the early *Drosophila* embryo and report a mechanically driven wave of MyoII activation and cell deformation during morphogenesis of the posterior endoderm.
