## Supplementary table 1 (genotypes and crosses) for "Transcriptional induction and mechanical propagation of a morphogenetic wave"

### Sheet: Sheet1
Figure	Genotype or cross
Fig. 1, Fig. 2c-d, Fig. 5c-f, Fig. 6, Ext. Fig. 1, Ext. Fig. 2e, Ext. Fig. 6b-d (WT controls of dl-/- merged with WT controls of AF), Ext. Fig. 8, Ext. Fig. 9a-b, Ext. Fig. 9c-e (WT black data points), and Movie 1, 2, 18, 19, 20, 23	; E-cad::EGFPKin, sqh-Sqh::mCherry (insertion at VK18 site); ;
Fig. 4a-c, Fig. 4f-g, Ext.Fig. 2a-b, Ext. Fig 7 and Movies 3, 11, 12, 15 and 16	; ;ubi--Anilin(RBD)::EGFP, sqh-Sqh::mCherry;
Ext. Fig. 2c-d and Movie 4	; sqh-Sqh::mCherry (insertion from ref [5]); sqh-RokKD::EGFP;
Fig. 3c-d (WT controls), Ext. Fig. 3b (WT controls and Fog RNAi), Ext. Fig. 4d-e (WT controls) and Movies 5 (fog RNAi, middle) and 9 (WT, top)	; E-cad::EGFPKin, sqh-Sqh::mCherry (insertion from ref [5]); ;
Ext. Fig. 3b (tor -/-) and Movie 5 (top)	; tor4, E-cad::EGFPKin, sqh-Sqh::mCherry (insertion from ref [5]); ;
Ext. Fig. 3b (cta -/-) and Movie 5 (bottom)	; ctaRC10, E-cad::EGFPKin, sqh-Sqh::mCherry (insertion from ref [5]); ;
Fig. 2a, Ext. Fig. 4a-b, Fig. 5a and Movie 17	sqhAX3; sqh-Sqh::EGFP; sqh-Sqh::EGFP
Ext. Fig. 3c	OreR
Fig. 2b and Movies 6 and 7	females yw;sqh-Sqh::mCherry (insertion at VK18 site);MCP-NoNLS::GFP x males ; ; x males ; MS2-fog ;
Ext.Fig.3d	females yw;Histone-RFP;MCP-NoNLS::GFP x males ; ; x males ; MS2-fog ;
Fig. 3c-d and Ext. Fig. 4d-e (hkb-Fog) and Movie 9 (hkb-Fog, bottom)	; E-cad::EGFPKin, sqh-Sqh::mCherry (insertion from ref [5]); hkb-fog;
Fig. 3e (left), Fig.3 g-h (+Fog), Ext Fig. 4g-h (UAS-Fog) and Movie 10 (UAS-Fog, top)	females ;67-Gal4,E-cad::EGFPKin,sqh-Sqh::Cherry (insertion from ref [5]);/+ x males pUAST-fog6/TM3
Fig. 3e (middle) and Fig.3 g-h (+Ga12[CA]) and Movie 10 (UAS-Cta[CA], middle)	females ;67-Gal4,E-cad::EGFPKin,sqh-Sqh::Cherry (insertion from ref [5]);/+ x males pUAST-ctaQ303L/TM3
Fig. 3e (right) and Fig.3 g-h (+Rho1[CA]) and Movie 10 (UAS-Rho1[CA], bottom)	females ;67-Gal4,E-cad::EGFPKin,sqh-Sqh::Cherry (insertion from ref [5]);/+ x males pUAS-rho1V14
Fig. 3g-h (WT)	females ;67-Gal4,E-cad::EGFPKin,sqh-Sqh::Cherry (insertion from ref [5]);/+ x males yw
Ext. Fig. 4f	females ;67-Gal4,sqh-Sqh::EGFP;/+ x males pUAST-fog6/TM3 (+Fog) or yw controls (WT)
Ext. Fig. 4g-h (fog -/- + UAS-Fog)	females fog4a6/FM7 twi-Gal4, UAS-GFP;67-Gal4,E-cad::EGFPKin,sqh-Sqh::Cherry (insertion from ref [5]);/+ x males Y/FM7 twi-Gal4, UAS-GFP; ;pUAST-fog6/TM3
Ext. Fig. 5, Ext. Fig. 6a (Anterior fence embryos and WT), Ext. Fig. 6b-d (Anterior fence embryos and relative WT controls merged with WT controls of dl-/-), Ext. Fig. 9c-e (Anterior fence embryos and WT grey data points) and Movie 13 (top and middle)	sqhAX3; E-cad::EGFPKin, sqh-Sqh::mCherry (insertion from ref [5]); ;
Movie 15	embryos from mothers ; dl1 ;
Ext. Fig. 6a-d (dl -/- embryo), Fig. 5e-g (dl -/- embryos) and Movie 13 (bottom)	embryos from mothers ; dl1, E-cad::EGFPKin, sqh-Sqh::mCherry (insertion from ref [5]) ;
Ext. Fig. 9f and Movie 21	; ; sqh-Utrophin::EGFP, sqh-Sqh::mCherry (insertion at VK27 site);
Ext.Fig. 9g and Movies 22	; sqh-Sqh::EGFP; nos-Gal4, UASp-Gap43::mCherry;
